# High exposure variance enables candidate biomarker detection in a small EWAS of methylmercury-exposed Peruvian adults

**DOI:** 10.1101/2022.07.05.498896

**Authors:** Caren Weinhouse, Luiza Perez, Ian Ryde, Jaclyn M. Goodrich, J. Jaime Miranda, Heileen Hsu-Kim, Susan K. Murphy, Joel N. Meyer, William K. Pan

**Affiliations:** Oregon Institute of Occupational Health Sciences, Oregon Health & Science University, Portland, Oregon; Duke Global Health Institute, Duke University, Durham, North Carolina; Environmental Science and Policy, Nicholas School of the Environment, Duke University, Durham, North Carolina; Department of Environmental Health Sciences, University of Michigan School of Public Health, Ann Arbor, Michigan; Sydney School of Public Health, Sydney, Australia; CRONICAS Center of Excellence in Chronic Diseases, Universidad Peruana Cayetano Heredia, Lima, Peru; Department of Civil and Environmental Engineering, Pratt School of Engineering, Duke University, Durham, North Carolina; Division of Reproductive Sciences, Department of Obstetrics and Gynecology, Duke University Medical Center, Durham, North Carolina

**Keywords:** DNA methylation, Epigenetics, Methylmercury, Mitochondrial DNA, Epigenetic age

## Abstract

I.

**Background:** Epigenome-wide association studies (EWAS) are a highly promising approach that can inform precision environmental health. However, current EWAS are underpowered for biomarker detection and increasing sample sizes will require substantial resources. Therefore, alternative approaches for identifying candidate biomarkers through EWAS are critical for moving the field forward.

**Objectives:** To provide proof-of-principle that maximizing exposure variance in EWAS by selecting participants from disproportionately exposed global populations enables effective candidate biomarker detection, even in small sample sizes.

**Methods:** We profiled genome-wide DNA methylation using Illumina Infinium MethylationEPIC BeadChip in whole blood from N=32 individuals from Madre de Dios, Peru with high methylmercury (MeHg) exposure due to artisanal and small-scale gold mining. We compared DNA methylation in N=16 individuals with high (>10 μg/g) vs. N=16 individuals with low (<1 μg/g) total hair mercury (a proxy for methylmercury exposure), matched on age and sex.

**Results:** We identified nine differentially methylated CpG sites (FDR<0.05), including several with known links to MeHg toxicity. The most significantly different CpG site was in an intronic enhancer of the *SLC5A7* gene, which encodes the L-type amino acid transporter 1 (LAT1) that facilitates MeHg transport into protein-rich tissue, including muscle and brain. Our Gene Ontology and transcription factor motif enrichment analyses identified differential methylation of genes involved in several outcomes with established links to MeHg, including immune response, neurotoxicity, and type 2 diabetes (T2D) risk. Last, we identified candidate epigenetic biomarkers of PUFA-mediated protection against MeHg toxicity.

**Discussion:** Here, we show that a small EWAS on samples with high MeHg exposure variance can detect candidate differentially methylated CpGs and pathways of interest relevant to MeHg biology. Similar EWAS in global populations with known high exposure variance can be leveraged to develop targeted, custom sequencing panels and microarrays limited to replicated, validated biomarkers of a given exposure.
