## Supplemental Tables for "High exposure variance enables candidate biomarker detection in a small EWAS of methylmercury-exposed Peruvian adults"

### Sheet: S1_HvsL_1000_BP_hypo_genes
GOMFID	Pvalue	OddsRatio	ExpCount	Count	Size	Term
GO:0006955	0	1.9335	35.953	62	1836	immune response
GO:0006954	0	2.4765	13.1789	30	673	inflammatory response
GO:1903555	0	4.6566	2.8394	12	145	regulation of tumor necrosis factor superfamily cytokine production
GO:0002252	0	2.1043	21.3055	41	1088	immune effector process
GO:0002286	0	5.9947	1.6841	9	86	T cell activation involved in immune response
GO:0001775	0.0002	1.901	25.1632	44	1285	cell activation
GO:0002275	0.0003	2.4107	10.2219	23	522	myeloid cell activation involved in immune response
GO:0032733	0.0003	10.1587	0.5875	5	30	positive regulation of interleukin-10 production
GO:1903524	0.0003	6.1571	1.2728	7	65	positive regulation of blood circulation
GO:0071294	0.0004	14.4759	0.3525	4	18	cellular response to zinc ion
GO:0032499	0.0004	Inf	0.0392	2	2	detection of peptidoglycan
GO:0042119	0.0005	2.3775	9.4191	21	481	neutrophil activation
GO:0032651	0.0007	5.1719	1.4883	7	76	regulation of interleukin-1 beta production
GO:0002444	0.0008	2.2606	10.359	22	529	myeloid leukocyte mediated immunity
GO:0032612	0.0008	4.441	1.9582	8	100	interleukin-1 production
GO:0045625	0.0008	21.6538	0.1958	3	10	regulation of T-helper 1 cell differentiation
GO:0030595	0.0009	3.3405	3.5248	11	180	leukocyte chemotaxis
GO:0032103	0.0009	2.7168	5.8747	15	300	positive regulation of response to external stimulus
GO:0043312	0.0009	2.3242	9.1449	20	467	neutrophil degranulation
GO:0001912	0.0009	7.4654	0.7637	5	39	positive regulation of leukocyte mediated cytotoxicity
GO:0002684	0.001	1.8952	18.611	33	956	positive regulation of immune system process
GO:0002366	0.001	3.8228	2.5328	9	135	leukocyte activation involved in immune response
GO:0032602	0.001	4.8209	1.5862	7	81	chemokine production
GO:0060433	0.0011	18.9459	0.2154	3	11	bronchus development
GO:0002351	0.0011	100.767	0.0587	2	3	serotonin production involved in inflammatory response
GO:0002554	0.0011	100.767	0.0587	2	3	serotonin secretion by platelet
GO:0060585	0.0011	100.767	0.0587	2	3	positive regulation of prostaglandin-endoperoxide synthase activity
GO:0070101	0.0011	100.767	0.0587	2	3	positive regulation of chemokine-mediated signaling pathway
GO:0031347	0.0012	1.9789	15.0587	28	769	regulation of defense response
GO:0002758	0.0014	2.6906	5.5222	14	282	innate immune response-activating signal transduction
GO:0002371	0.0014	16.8397	0.235	3	12	dendritic cell cytokine production
GO:0045089	0.0015	2.4732	6.8538	16	350	positive regulation of innate immune response
GO:0046649	0.0018	2.0667	11.7885	23	602	lymphocyte activation
GO:0006898	0.0021	2.7995	4.5431	12	232	receptor-mediated endocytosis
GO:0002683	0.0022	2.2537	8.4399	18	431	negative regulation of immune system process
GO:0003415	0.0022	50.3802	0.0783	2	4	chondrocyte hypertrophy
GO:0038156	0.0022	50.3802	0.0783	2	4	interleukin-3-mediated signaling pathway
GO:0051707	0.0023	1.868	16.4687	29	841	response to other organism
GO:0014048	0.0023	13.7762	0.2742	3	14	regulation of glutamate secretion
GO:0045055	0.0025	1.9197	14.3342	26	732	regulated exocytosis
GO:1901224	0.0026	4.6919	1.3903	6	71	positive regulation of NIK/NF-kappaB signaling
GO:0046629	0.0028	12.6274	0.2937	3	15	gamma-delta T cell activation
GO:0098657	0.003	1.9467	13.0222	24	665	import into cell
GO:0019229	0.0031	5.5137	0.9987	5	51	regulation of vasoconstriction
GO:0003018	0.0032	3.1918	2.9961	9	153	vascular process in circulatory system
GO:0007379	0.0034	11.6553	0.3133	3	16	segment specification
GO:0033033	0.0034	11.6553	0.3133	3	16	negative regulation of myeloid cell apoptotic process
GO:0034241	0.0037	33.5847	0.0979	2	5	positive regulation of macrophage fusion
GO:0044245	0.0037	33.5847	0.0979	2	5	polysaccharide digestion
GO:0050725	0.0037	33.5847	0.0979	2	5	positive regulation of interleukin-1 beta biosynthetic process
GO:0071224	0.0037	33.5847	0.0979	2	5	cellular response to peptidoglycan
GO:1905671	0.0037	33.5847	0.0979	2	5	regulation of lysosome organization
GO:0032890	0.0037	5.2833	1.0379	5	53	regulation of organic acid transport
GO:0032760	0.0037	4.3553	1.4883	6	76	positive regulation of tumor necrosis factor production
GO:0032755	0.004	4.2937	1.5078	6	77	positive regulation of interleukin-6 production
GO:0002700	0.0041	3.3426	2.5457	8	130	regulation of production of molecular mediator of immune response
GO:0030277	0.0041	10.8221	0.3329	3	17	maintenance of gastrointestinal epithelium
GO:2000516	0.0042	6.7486	0.6658	4	34	positive regulation of CD4-positive, alpha-beta T cell activation
GO:0031640	0.0044	5.0713	1.077	5	55	killing of cells of other organism
GO:0016192	0.0044	1.5515	34.4648	50	1760	vesicle-mediated transport
GO:0046641	0.0049	10.1	0.3525	3	18	positive regulation of alpha-beta T cell proliferation
GO:2000193	0.0049	10.1	0.3525	3	18	positive regulation of fatty acid transport
GO:1990869	0.0051	4.8756	1.1162	5	57	cellular response to chemokine
GO:0031341	0.0051	4.0637	1.5862	6	81	regulation of cell killing
GO:0050691	0.0052	6.326	0.705	4	36	regulation of defense response to virus by host
GO:0070887	0.0053	1.4318	57.611	76	2942	cellular response to chemical stimulus
GO:0043382	0.0054	25.1869	0.1175	2	6	positive regulation of memory T cell differentiation
GO:0051970	0.0054	25.1869	0.1175	2	6	negative regulation of transmission of nerve impulse
GO:0061087	0.0054	25.1869	0.1175	2	6	positive regulation of histone H3-K27 methylation
GO:0071640	0.0054	25.1869	0.1175	2	6	regulation of macrophage inflammatory protein 1 alpha production
GO:0002438	0.0057	9.4681	0.3721	3	19	acute inflammatory response to antigenic stimulus
GO:0032729	0.0059	4.6944	1.1554	5	59	positive regulation of interferon-gamma production
GO:0002764	0.006	1.9892	10.0261	19	512	immune response-regulating signaling pathway
GO:0001818	0.006	2.4389	5.1697	12	264	negative regulation of cytokine production
GO:0048704	0.0061	3.9066	1.6449	6	84	embryonic skeletal system morphogenesis
GO:0010469	0.0063	1.942	10.8094	20	552	regulation of signaling receptor activity
GO:1903532	0.0063	2.1775	7.2258	15	369	positive regulation of secretion by cell
GO:0071548	0.0063	5.9531	0.7441	4	38	response to dexamethasone
GO:0042108	0.0063	4.6088	1.1749	5	60	positive regulation of cytokine biosynthetic process
GO:0046637	0.0063	4.6088	1.1749	5	60	regulation of alpha-beta T cell differentiation
GO:0002824	0.0064	3.8569	1.6645	6	85	positive regulation of adaptive immune response based on somatic recombination of immune receptors built from immunoglobulin superfamily domains
GO:0042474	0.0066	8.9106	0.3916	3	20	middle ear morphogenesis
GO:0002708	0.0068	3.8085	1.6841	6	86	positive regulation of lymphocyte mediated immunity
GO:0003044	0.0069	5.7826	0.7637	4	39	regulation of systemic arterial blood pressure mediated by a chemical signal
GO:0061448	0.0072	2.4889	4.641	11	237	connective tissue development
GO:0002819	0.0072	3.0182	2.8003	8	143	regulation of adaptive immune response
GO:0032720	0.0073	4.4465	1.2141	5	62	negative regulation of tumor necrosis factor production
GO:0070663	0.0073	2.6189	4.0144	10	205	regulation of leukocyte proliferation
GO:0032762	0.0075	20.1482	0.1371	2	7	mast cell cytokine production
GO:0036018	0.0075	20.1482	0.1371	2	7	cellular response to erythropoietin
GO:0060534	0.0075	20.1482	0.1371	2	7	trachea cartilage development
GO:0070944	0.0075	20.1482	0.1371	2	7	neutrophil mediated killing of bacterium
GO:2000794	0.0075	20.1482	0.1371	2	7	regulation of epithelial cell proliferation involved in lung morphogenesis
GO:0006909	0.0079	2.4558	4.6997	11	240	phagocytosis
GO:0002703	0.0079	2.7482	3.4465	9	176	regulation of leukocyte mediated immunity
GO:0035296	0.0086	3.2064	2.3107	7	118	regulation of tube diameter
GO:0009595	0.0087	7.9717	0.4308	3	22	detection of biotic stimulus
GO:0045624	0.0087	7.9717	0.4308	3	22	positive regulation of T-helper cell differentiation
GO:0034097	0.0089	1.6224	21.423	33	1094	response to cytokine
GO:0042088	0.009	5.3251	0.8225	4	42	T-helper 1 type immune response
GO:0044706	0.0094	2.5144	4.171	10	213	multi-multicellular organism process
GO:0045937	0.0094	1.6533	19.0731	30	974	positive regulation of phosphate metabolic process
GO:0035821	0.0095	2.8681	2.9373	8	150	modification of morphology or physiology of other organism
GO:0042742	0.0096	2.5052	4.1853	10	215	defense response to bacterium
GO:0002861	0.0099	7.5726	0.4504	3	23	regulation of inflammatory response to antigenic stimulus
GO:0003081	0.0099	7.5726	0.4504	3	23	regulation of systemic arterial blood pressure by renin-angiotensin
GO:0001820	0.0099	16.7891	0.1567	2	8	serotonin secretion
GO:0002579	0.0099	16.7891	0.1567	2	8	positive regulation of antigen processing and presentation
GO:0014824	0.0099	16.7891	0.1567	2	8	artery smooth muscle contraction
GO:0060054	0.0099	16.7891	0.1567	2	8	positive regulation of epithelial cell proliferation involved in wound healing
GO:0060638	0.0099	16.7891	0.1567	2	8	mesenchymal-epithelial cell signaling
GO:0072497	0.0099	16.7891	0.1567	2	8	mesenchymal stem cell differentiation

### Sheet: S2_HvsL_1000_BP_hypo_prom
GOMFID	Pvalue	OddsRatio	ExpCount	Count	Size	Term
GO:0050830	0.0002	5.4132	1.6352	8	84	defense response to Gram-positive bacterium
GO:0044663	0.0004	Inf	0.0389	2	2	establishment or maintenance of cell type involved in phenotypic switching
GO:0046348	0.0004	30.501	0.1557	3	8	amino sugar catabolic process
GO:0050829	0.0004	5.7003	1.3626	7	70	defense response to Gram-negative bacterium
GO:0002335	0.0008	11.3234	0.4283	4	22	mature B cell differentiation
GO:2001279	0.0011	19.0595	0.2141	3	11	regulation of unsaturated fatty acid biosynthetic process
GO:0002317	0.0011	101.373	0.0584	2	3	plasma cell differentiation
GO:0060978	0.0011	101.373	0.0584	2	3	angiogenesis involved in coronary vascular morphogenesis
GO:1902102	0.0011	101.373	0.0584	2	3	regulation of metaphase/anaphase transition of meiotic cell cycle
GO:0002125	0.0022	50.6835	0.0779	2	4	maternal aggressive behavior
GO:0007621	0.0022	50.6835	0.0779	2	4	negative regulation of female receptivity
GO:0031394	0.0022	50.6835	0.0779	2	4	positive regulation of prostaglandin biosynthetic process
GO:0032849	0.0022	50.6835	0.0779	2	4	positive regulation of cellular pH reduction
GO:0060480	0.0022	50.6835	0.0779	2	4	lung goblet cell differentiation
GO:0009617	0.0028	2.0622	10.7453	21	552	response to bacterium
GO:0006022	0.003	3.2334	2.9589	9	152	aminoglycan metabolic process
GO:1902017	0.0033	5.4283	1.0122	5	52	regulation of cilium assembly
GO:0044771	0.0036	33.7869	0.0973	2	5	meiotic cell cycle phase transition
GO:0060414	0.0036	33.7869	0.0973	2	5	aorta smooth muscle tissue morphogenesis
GO:0071332	0.0036	33.7869	0.0973	2	5	cellular response to fructose stimulus
GO:1905007	0.0036	33.7869	0.0973	2	5	positive regulation of epithelial to mesenchymal transition involved in endocardial cushion formation
GO:0030855	0.0038	1.8812	14.0157	25	720	epithelial cell differentiation
GO:0071294	0.0041	10.8871	0.3309	3	17	cellular response to zinc ion
GO:0007210	0.0046	6.5696	0.6813	4	35	serotonin receptor signaling pathway
GO:0010811	0.0052	3.5471	2.1024	7	108	positive regulation of cell-substrate adhesion
GO:0043152	0.0054	25.3386	0.1168	2	6	induction of bacterial agglutination
GO:0051970	0.0054	25.3386	0.1168	2	6	negative regulation of transmission of nerve impulse
GO:0060482	0.0054	25.3386	0.1168	2	6	lobar bronchus development
GO:0098887	0.0054	25.3386	0.1168	2	6	neurotransmitter receptor transport, endosome to postsynaptic membrane
GO:1904628	0.0054	25.3386	0.1168	2	6	cellular response to phorbol 13-acetate 12-myristate
GO:0006633	0.0054	3.1786	2.6669	8	137	fatty acid biosynthetic process
GO:0010469	0.0059	1.9536	10.7453	20	552	regulation of signaling receptor activity
GO:0071230	0.0062	4.6364	1.168	5	60	cellular response to amino acid stimulus
GO:0060575	0.0065	8.9641	0.3893	3	20	intestinal epithelial cell differentiation
GO:0006909	0.0073	2.4814	4.6524	11	239	phagocytosis
GO:0043303	0.0074	5.6553	0.7786	4	40	mast cell degranulation
GO:0032762	0.0074	20.2696	0.1363	2	7	mast cell cytokine production
GO:0099638	0.0074	20.2696	0.1363	2	7	endosome to plasma membrane protein transport
GO:0090066	0.0079	2.0633	8.1174	16	417	regulation of anatomical structure size
GO:0002312	0.0081	4.321	1.2458	5	64	B cell activation involved in immune response
GO:0048662	0.0081	4.321	1.2458	5	64	negative regulation of smooth muscle cell proliferation
GO:0051445	0.0081	5.5022	0.7981	4	41	regulation of meiotic cell cycle
GO:1901654	0.0088	2.6992	3.5039	9	180	response to ketone
GO:1903524	0.0092	4.1788	1.2848	5	66	positive regulation of blood circulation
GO:0002548	0.0096	5.2193	0.837	4	43	monocyte chemotaxis
GO:0002315	0.0098	16.8903	0.1557	2	8	marginal zone B cell differentiation
GO:0014807	0.0098	16.8903	0.1557	2	8	regulation of somitogenesis
GO:0045835	0.0098	16.8903	0.1557	2	8	negative regulation of meiotic nuclear division
GO:0048671	0.0098	16.8903	0.1557	2	8	negative regulation of collateral sprouting
GO:0060056	0.0098	16.8903	0.1557	2	8	mammary gland involution
GO:0003013	0.0099	1.9216	9.7915	18	503	circulatory system process

### Sheet: S3_HvsL_1000_BP_hyper_genes
GOMFID	Pvalue	OddsRatio	ExpCount	Count	Size	Term
GO:0002227	0	39.0456	0.4382	9	19	innate immune response in mucosa
GO:0038111	0	24.1567	0.6458	10	28	interleukin-7-mediated signaling pathway
GO:0019731	0	17.7539	0.8764	11	38	antibacterial humoral response
GO:0098760	0	17.7539	0.8764	11	38	response to interleukin-7
GO:0006335	0	19.7595	0.738	10	32	DNA replication-dependent nucleosome assembly
GO:0000183	0	16.0952	0.8534	10	37	chromatin silencing at rDNA
GO:0002251	0	16.2545	0.7611	9	33	organ or tissue specific immune response
GO:0006333	0	5.1928	3.7132	17	161	chromatin assembly or disassembly
GO:0051290	0	10.096	1.2224	10	53	protein heterotetramerization
GO:0006323	0	4.6984	4.0592	17	176	DNA packaging
GO:0050830	0	7.0309	1.822	11	79	defense response to Gram-positive bacterium
GO:0061844	0	9.2776	1.1762	9	51	antimicrobial humoral immune response mediated by antimicrobial peptide
GO:0071824	0	3.9357	5.0509	18	219	protein-DNA complex subunit organization
GO:0060964	0	5.2726	2.5601	12	111	regulation of gene silencing by miRNA
GO:0045652	0	6.4696	1.7759	10	77	regulation of megakaryocyte differentiation
GO:0050911	0	3.1019	7.7263	22	335	detection of chemical stimulus involved in sensory perception of smell
GO:0045814	0	5.5529	2.2372	11	97	negative regulation of gene expression, epigenetic
GO:0061737	0	128.103	0.0923	3	4	leukotriene signaling pathway
GO:0006959	0.0001	3.6161	4.5205	15	196	humoral immune response
GO:0009593	0.0001	2.6672	9.2946	23	403	detection of chemical stimulus
GO:0060968	0.0001	4.2028	3.1366	12	136	regulation of gene silencing
GO:0035194	0.0001	2.5562	10.1018	24	438	posttranscriptional gene silencing by RNA
GO:0007606	0.0001	2.5634	9.6406	23	418	sensory perception of chemical stimulus
GO:0050906	0.0001	2.5501	9.6867	23	420	detection of stimulus involved in sensory perception
GO:0007596	0.0004	2.6201	7.3342	18	318	blood coagulation
GO:0044657	0.0005	Inf	0.0461	2	2	pore formation in membrane of other organism during symbiotic interaction
GO:0052043	0.0005	Inf	0.0461	2	2	modification by symbiont of host cellular component
GO:0052185	0.0005	Inf	0.0461	2	2	modification of structure of other organism involved in symbiotic interaction
GO:0052332	0.0005	Inf	0.0461	2	2	modification by organism of membrane in other organism involved in symbiotic interaction
GO:1900039	0.0016	85.1707	0.0692	2	3	positive regulation of cellular response to hypoxia
GO:2001201	0.0016	85.1707	0.0692	2	3	regulation of transforming growth factor-beta secretion
GO:0050832	0.0017	6.492	0.8764	5	38	defense response to fungus
GO:0070471	0.0017	16.0058	0.2537	3	11	uterine smooth muscle contraction
GO:0019405	0.0031	42.5827	0.0923	2	4	alditol catabolic process
GO:0006334	0.0034	3.8591	1.9563	7	87	nucleosome assembly
GO:0014061	0.0037	11.6383	0.3229	3	14	regulation of norepinephrine secretion
GO:0051852	0.0037	11.6383	0.3229	3	14	disruption by host of symbiont cells
GO:0050878	0.0038	1.9987	11.0474	21	479	regulation of body fluid levels
GO:0032200	0.0044	2.8362	3.7363	10	162	telomere organization
GO:0035082	0.0063	4.6534	1.1762	5	51	axoneme assembly
GO:0010269	0.0075	21.2886	0.1384	2	6	response to selenium ion
GO:0097527	0.0075	21.2886	0.1384	2	6	necroptotic signaling pathway
GO:0006396	0.0079	1.5984	23.6632	36	1026	RNA processing
GO:1903706	0.0086	1.9141	10.3786	19	450	regulation of hemopoiesis
GO:0031640	0.0086	4.2801	1.2685	5	55	killing of cells of other organism
GO:0015874	0.009	7.9988	0.4382	3	19	norepinephrine transport

### Sheet: S4_HvsL_1000_BP_hyper_prom
GOMFID	Pvalue	OddsRatio	ExpCount	Count	Size	Term
GO:0000183	0	25.0871	0.7202	12	37	chromatin silencing at rDNA
GO:0038111	0	28.86	0.5451	10	28	interleukin-7-mediated signaling pathway
GO:0006335	0	24.7325	0.6035	10	31	DNA replication-dependent nucleosome assembly
GO:0060964	0	9.0721	2.1218	16	109	regulation of gene silencing by miRNA
GO:0098760	0	18.5413	0.7397	10	38	response to interleukin-7
GO:0045652	0	10.6251	1.4989	13	77	regulation of megakaryocyte differentiation
GO:0051290	0	13.6293	1.0317	11	53	protein heterotetramerization
GO:0060968	0	7.2003	2.589	16	133	regulation of gene silencing
GO:0045814	0	7.4388	1.8688	12	96	negative regulation of gene expression, epigenetic
GO:0031497	0	6.0004	2.6474	14	136	chromatin assembly
GO:0034728	0	5.459	2.881	14	148	nucleosome organization
GO:0065004	0	4.5078	3.6791	15	189	protein-DNA complex assembly
GO:0035194	0	2.4682	12.2832	28	631	posttranscriptional gene silencing by RNA
GO:0050911	0.0001	3.0023	6.8326	19	351	detection of chemical stimulus involved in sensory perception of smell
GO:0003081	0.0001	14.1995	0.4477	5	23	regulation of systemic arterial blood pressure by renin-angiotensin
GO:0051259	0.0001	2.518	10.7064	25	550	protein complex oligomerization
GO:0071103	0.0001	3.2823	4.925	15	253	DNA conformation change
GO:0007596	0.0002	2.9692	6.1513	17	316	blood coagulation
GO:0009593	0.0002	2.6205	8.1758	20	420	detection of chemical stimulus
GO:0032200	0.0002	3.9478	3.0182	11	156	telomere organization
GO:0030099	0.0003	2.6508	7.6697	19	394	myeloid cell differentiation
GO:0007606	0.0003	2.5296	8.4483	20	434	sensory perception of chemical stimulus
GO:0050906	0.0004	2.5233	8.4678	20	435	detection of stimulus involved in sensory perception
GO:0046208	0.0004	Inf	0.0389	2	2	spermine catabolic process
GO:1902340	0.0004	Inf	0.0389	2	2	negative regulation of chromosome condensation
GO:0003044	0.0009	7.5099	0.7592	5	39	regulation of systemic arterial blood pressure mediated by a chemical signal
GO:0031509	0.0011	101.373	0.0584	2	3	telomeric heterochromatin assembly
GO:1903706	0.0014	2.2926	8.7793	19	451	regulation of hemopoiesis
GO:0010608	0.0017	1.8095	20.0113	34	1028	posttranscriptional regulation of gene expression
GO:0031508	0.0022	50.6835	0.0779	2	4	pericentric heterochromatin assembly
GO:0060160	0.0022	50.6835	0.0779	2	4	negative regulation of dopamine receptor signaling pathway
GO:1900133	0.0022	50.6835	0.0779	2	4	regulation of renin secretion into blood stream
GO:0050878	0.0025	2.1686	9.2464	19	475	regulation of body fluid levels
GO:0050886	0.0034	4.4451	1.46	6	75	endocrine process
GO:0000395	0.0048	10.1606	0.3504	3	18	mRNA 5'-splice site recognition
GO:0001999	0.0054	25.3386	0.1168	2	6	renal response to blood flow involved in circulatory renin-angiotensin regulation of systemic arterial blood pressure
GO:0010694	0.0054	25.3386	0.1168	2	6	positive regulation of alkaline phosphatase activity
GO:0090230	0.0054	25.3386	0.1168	2	6	regulation of centromere complex assembly
GO:0048534	0.0055	1.7623	16.7409	28	860	hematopoietic or lymphoid organ development
GO:0050877	0.0061	1.623	24.1186	37	1239	nervous system process
GO:0033139	0.0074	20.2696	0.1363	2	7	regulation of peptidyl-serine phosphorylation of STAT protein
GO:0035873	0.0074	20.2696	0.1363	2	7	lactate transmembrane transport
GO:0046543	0.0074	20.2696	0.1363	2	7	development of secondary female sexual characteristics
GO:1900003	0.0074	20.2696	0.1363	2	7	regulation of serine-type endopeptidase activity
GO:0006925	0.0075	8.4656	0.4088	3	21	inflammatory cell apoptotic process
GO:0070227	0.0081	4.321	1.2458	5	64	lymphocyte apoptotic process
GO:0045667	0.0095	3.1401	2.3554	7	121	regulation of osteoblast differentiation
GO:1905563	0.0097	7.6181	0.4477	3	23	negative regulation of vascular endothelial cell proliferation
GO:0006596	0.0098	16.8903	0.1557	2	8	polyamine biosynthetic process
GO:0071225	0.0098	16.8903	0.1557	2	8	cellular response to muramyl dipeptide
GO:1900246	0.0098	16.8903	0.1557	2	8	positive regulation of RIG-I signaling pathway

### Sheet: S5_HvsL_1000_BP_hypervar_genes
GOMFID	Pvalue	OddsRatio	ExpCount	Count	Size	Term
GO:0043312	0	3.5174	9.5513	30	467	neutrophil degranulation
GO:0045321	0	2.5385	23.2546	52	1137	leukocyte activation
GO:0002444	0	3.3082	10.8194	32	529	myeloid leukocyte mediated immunity
GO:0002263	0	2.9748	13.5191	36	661	cell activation involved in immune response
GO:0002275	0	3.2344	10.6762	31	522	myeloid cell activation involved in immune response
GO:0042119	0	3.3325	9.6792	29	476	neutrophil activation
GO:0045055	0	2.4866	14.9713	34	732	regulated exocytosis
GO:0042742	0.0001	3.5886	4.5405	15	222	defense response to bacterium
GO:0070268	0.0001	4.8113	2.2907	10	112	cornification
GO:0030889	0.0001	21.5357	0.2659	4	13	negative regulation of B cell proliferation
GO:0019730	0.0001	5.1856	1.9225	9	94	antimicrobial humoral response
GO:0030216	0.0003	2.9102	5.8903	16	288	keratinocyte differentiation
GO:0002250	0.0003	2.6974	7.1379	18	349	adaptive immune response
GO:0070488	0.0004	Inf	0.0409	2	2	neutrophil aggregation
GO:1902044	0.0004	Inf	0.0409	2	2	regulation of Fas signaling pathway
GO:1905175	0.0004	Inf	0.0409	2	2	negative regulation of vascular smooth muscle cell dedifferentiation
GO:0060033	0.0009	20.7055	0.2045	3	10	anatomical structure regression
GO:0032940	0.001	1.7889	24	40	1200	secretion by cell
GO:0007156	0.001	3.8255	2.5361	9	124	homophilic cell adhesion via plasma membrane adhesion molecules
GO:0000023	0.0012	96.367	0.0614	2	3	maltose metabolic process
GO:0038003	0.0012	18.1162	0.225	3	11	opioid receptor signaling pathway
GO:0042110	0.0013	2.3057	8.7332	19	427	T cell activation
GO:1903531	0.0016	3.08	3.8042	11	186	negative regulation of secretion by cell
GO:0051238	0.0016	16.1022	0.2454	3	12	sequestering of metal ion
GO:0060707	0.0016	16.1022	0.2454	3	12	trophoblast giant cell differentiation
GO:0032945	0.0016	5.2082	1.2681	6	62	negative regulation of mononuclear cell proliferation
GO:0022610	0.0017	1.7088	26.2815	42	1285	biological adhesion
GO:0050858	0.0021	8.4195	0.5522	4	27	negative regulation of antigen receptor-mediated signaling pathway
GO:0035563	0.0021	14.4911	0.2659	3	13	positive regulation of chromatin binding
GO:1900239	0.0021	14.4911	0.2659	3	13	regulation of phenotypic switching
GO:0060708	0.0024	48.1804	0.0818	2	4	spongiotrophoblast differentiation
GO:0051051	0.0032	2.1187	9.4491	19	462	negative regulation of transport
GO:0002703	0.0034	2.9443	3.5997	10	176	regulation of leukocyte mediated immunity
GO:0008544	0.0039	2.1239	8.9173	18	436	epidermis development
GO:0002568	0.004	32.1182	0.1023	2	5	somatic diversification of T cell receptor genes
GO:0033153	0.004	32.1182	0.1023	2	5	T cell receptor V(D)J recombination
GO:0050725	0.004	32.1182	0.1023	2	5	positive regulation of interleukin-1 beta biosynthetic process
GO:0090678	0.004	32.1182	0.1023	2	5	cell dedifferentiation involved in phenotypic switching
GO:1902564	0.004	32.1182	0.1023	2	5	negative regulation of neutrophil activation
GO:1902714	0.004	32.1182	0.1023	2	5	negative regulation of interferon-gamma secretion
GO:0051250	0.0044	3.303	2.577	8	126	negative regulation of lymphocyte activation
GO:0002710	0.0047	10.3482	0.3477	3	17	negative regulation of T cell mediated immunity
GO:0098609	0.0048	1.8212	15.0326	26	735	cell-cell adhesion
GO:0006897	0.0051	1.9163	12.067	22	590	endocytosis
GO:0090280	0.0055	9.6577	0.3681	3	18	positive regulation of calcium ion import
GO:1905459	0.0055	9.6577	0.3681	3	18	regulation of vascular associated smooth muscle cell apoptotic process
GO:0002792	0.0055	3.1677	2.6793	8	131	negative regulation of peptide secretion
GO:0031064	0.0059	24.0872	0.1227	2	6	negative regulation of histone deacetylation
GO:0032714	0.0059	24.0872	0.1227	2	6	negative regulation of interleukin-5 production
GO:0045416	0.0059	24.0872	0.1227	2	6	positive regulation of interleukin-8 biosynthetic process
GO:0033003	0.006	6.0481	0.7363	4	36	regulation of mast cell activation
GO:0043666	0.0061	3.4383	2.168	7	106	regulation of phosphoprotein phosphatase activity
GO:0030855	0.0063	1.8012	14.5827	25	713	epithelial cell differentiation
GO:0002429	0.0063	2.2442	6.5448	14	320	immune response-activating cell surface receptor signaling pathway
GO:0045087	0.0064	1.7392	16.9347	28	828	innate immune response
GO:0001816	0.0064	1.7985	14.6031	25	714	cytokine production
GO:0050896	0.0068	1.3264	165.4	188	8087	response to stimulus
GO:0050710	0.0069	4.5146	1.1997	5	59	negative regulation of cytokine secretion
GO:0050776	0.007	2.0921	8.0217	16	403	regulation of immune response
GO:0010668	0.0082	19.2685	0.1432	2	7	ectodermal cell differentiation
GO:0032696	0.0082	19.2685	0.1432	2	7	negative regulation of interleukin-13 production
GO:0046651	0.0084	2.4317	4.745	11	232	lymphocyte proliferation
GO:0019079	0.0086	3.2098	2.3111	7	113	viral genome replication
GO:0048103	0.0086	8.0465	0.4295	3	21	somatic stem cell division
GO:0043901	0.0087	2.7075	3.4974	9	171	negative regulation of multi-organism process
GO:0050764	0.0088	3.595	1.7794	6	87	regulation of phagocytosis
GO:0002764	0.0093	1.8976	10.4717	19	512	immune response-regulating signaling pathway
GO:0050865	0.0095	1.8937	10.4922	19	513	regulation of cell activation
GO:0043300	0.0096	5.2291	0.8386	4	41	regulation of leukocyte degranulation
GO:0019218	0.0098	3.1209	2.3725	7	116	regulation of steroid metabolic process

### Sheet: S6_HvsL_1000_BP_hypervar_prom
GOMFID	Pvalue	OddsRatio	ExpCount	Count	Size	Term
GO:0007156	0	6.9029	1.9727	12	123	homophilic cell adhesion via plasma membrane adhesion molecules
GO:0050830	0	8.58	1.3472	10	84	defense response to Gram-positive bacterium
GO:0002250	0	3.7889	5.5171	19	344	adaptive immune response
GO:0098542	0	3.335	7.2493	22	452	defense response to other organism
GO:0043207	0	3.0952	8.5391	24	550	response to external biotic stimulus
GO:0043312	0	3.2344	7.4578	22	465	neutrophil degranulation
GO:0042119	0	3.1396	7.6663	22	478	neutrophil activation
GO:0022610	0	2.2232	20.5129	41	1279	biological adhesion
GO:0045321	0	2.678	10.2051	25	661	leukocyte activation
GO:0002275	0	2.8671	8.3399	22	520	myeloid cell activation involved in immune response
GO:0002444	0	2.8318	8.4361	22	526	myeloid leukocyte mediated immunity
GO:0098609	0.0001	2.5047	11.74	27	732	cell-cell adhesion
GO:0019064	0.0001	62.0502	0.0962	3	6	fusion of virus membrane with host plasma membrane
GO:0044800	0.0001	62.0502	0.0962	3	6	multi-organism membrane fusion
GO:0045055	0.0001	2.4233	11.6277	26	725	regulated exocytosis
GO:0031295	0.0001	8.7378	0.7859	6	49	T cell costimulation
GO:2000379	0.0002	5.7215	1.5397	8	96	positive regulation of reactive oxygen species metabolic process
GO:0002263	0.0002	2.4558	10.5531	24	658	cell activation involved in immune response
GO:0048333	0.0002	11.1492	0.5293	5	33	mesodermal cell differentiation
GO:0044663	0.0003	Inf	0.0321	2	2	establishment or maintenance of cell type involved in phenotypic switching
GO:0070839	0.0003	Inf	0.0321	2	2	divalent metal ion export
GO:1905175	0.0003	Inf	0.0321	2	2	negative regulation of vascular smooth muscle cell dedifferentiation
GO:0060586	0.0003	31.0193	0.1443	3	9	multicellular organismal iron ion homeostasis
GO:0050867	0.0003	3.1274	4.7954	14	299	positive regulation of cell activation
GO:1903039	0.0004	3.6443	3.2397	11	202	positive regulation of leukocyte cell-cell adhesion
GO:0009615	0.0005	3.03	4.9398	14	308	response to virus
GO:0006909	0.0005	3.3509	3.8331	12	239	phagocytosis
GO:0002429	0.0006	2.9682	5.036	14	314	immune response-activating cell surface receptor signaling pathway
GO:0051251	0.0006	3.2921	3.8973	12	243	positive regulation of lymphocyte activation
GO:0006954	0.0006	3.1128	4.4652	13	287	inflammatory response
GO:0002863	0.0006	23.2616	0.1764	3	11	positive regulation of inflammatory response to antigenic stimulus
GO:0009617	0.0006	3.2529	3.9435	12	254	response to bacterium
GO:0051336	0.0007	1.9727	17.4977	32	1091	regulation of hydrolase activity
GO:0044764	0.0007	7.7986	0.7217	5	45	multi-organism cellular process
GO:0002353	0.0008	123.638	0.0481	2	3	plasma kallikrein-kinin cascade
GO:0045764	0.0008	123.638	0.0481	2	3	positive regulation of cellular amino acid metabolic process
GO:2000502	0.0008	123.638	0.0481	2	3	negative regulation of natural killer cell chemotaxis
GO:0002684	0.0008	2.0244	15.3967	29	960	positive regulation of immune system process
GO:0019730	0.0008	4.9867	1.5236	7	95	antimicrobial humoral response
GO:0002252	0.0009	2.6223	6.5124	16	429	immune effector process
GO:0048332	0.0009	5.863	1.1227	6	70	mesoderm morphogenesis
GO:0050829	0.0009	5.863	1.1227	6	70	defense response to Gram-negative bacterium
GO:0050863	0.001	2.9343	4.7152	13	294	regulation of T cell activation
GO:0016339	0.001	10.3682	0.4491	4	28	calcium-dependent cell-cell adhesion via plasma membrane cell adhesion molecules
GO:0038166	0.001	18.6069	0.2085	3	13	angiotensin-activated signaling pathway
GO:0043903	0.001	3.2479	3.6086	11	225	regulation of symbiosis, encompassing mutualism through parasitism
GO:0002237	0.0011	2.8924	4.7794	13	298	response to molecule of bacterial origin
GO:0033993	0.0011	2.0574	13.5202	26	843	response to lipid
GO:0008154	0.0013	3.6774	2.6142	9	163	actin polymerization or depolymerization
GO:0070293	0.0013	16.9144	0.2245	3	14	renal absorption
GO:1900239	0.0013	16.9144	0.2245	3	14	regulation of phenotypic switching
GO:0032940	0.0013	1.8052	22.1167	37	1379	secretion by cell
GO:0002694	0.0015	2.4091	7.4898	17	467	regulation of leukocyte activation
GO:0007597	0.0016	15.5039	0.2406	3	15	blood coagulation, intrinsic pathway
GO:0071222	0.0018	3.4941	2.7425	9	171	cellular response to lipopolysaccharide
GO:0046718	0.0024	4.0964	1.8284	7	114	viral entry into host cell
GO:0010756	0.0025	41.2077	0.0802	2	5	positive regulation of plasminogen activation
GO:0033591	0.0025	41.2077	0.0802	2	5	response to L-ascorbic acid
GO:0034241	0.0025	41.2077	0.0802	2	5	positive regulation of macrophage fusion
GO:0060414	0.0025	41.2077	0.0802	2	5	aorta smooth muscle tissue morphogenesis
GO:0090678	0.0025	41.2077	0.0802	2	5	cell dedifferentiation involved in phenotypic switching
GO:2000504	0.0025	41.2077	0.0802	2	5	positive regulation of blood vessel remodeling
GO:0032729	0.0025	5.7717	0.9463	5	59	positive regulation of interferon-gamma production
GO:0031640	0.0027	5.6664	0.9623	5	60	killing of cells of other organism
GO:0045061	0.0028	12.4008	0.2887	3	18	thymic T cell selection
GO:1901700	0.0028	1.7769	19.9035	33	1268	response to oxygen-containing compound
GO:0034097	0.0031	1.8132	17.642	30	1100	response to cytokine
GO:0097178	0.0031	7.3142	0.6095	4	38	ruffle assembly
GO:0006950	0.0032	1.4831	56.9035	76	3548	response to stress
GO:0006955	0.0032	2.4443	6.0742	14	428	immune response
GO:0002521	0.0035	2.2634	7.4578	16	465	leukocyte differentiation
GO:0035821	0.0036	3.4125	2.4859	8	155	modification of morphology or physiology of other organism
GO:0048662	0.0036	5.2809	1.0264	5	64	negative regulation of smooth muscle cell proliferation
GO:2000489	0.0037	30.9038	0.0962	2	6	regulation of hepatic stellate cell activation
GO:0052548	0.0038	2.4832	5.5171	13	344	regulation of endopeptidase activity
GO:0030217	0.004	2.8729	3.6727	10	229	T cell differentiation
GO:1903426	0.004	4.2576	1.5076	6	94	regulation of reactive oxygen species biosynthetic process
GO:0010761	0.0041	6.7199	0.6576	4	41	fibroblast migration
GO:0045429	0.0041	6.7199	0.6576	4	41	positive regulation of nitric oxide biosynthetic process
GO:0050710	0.0041	5.1072	1.0585	5	66	negative regulation of cytokine secretion
GO:0045766	0.0042	3.0553	3.1114	9	194	positive regulation of angiogenesis
GO:0032682	0.0044	10.332	0.3368	3	21	negative regulation of chemokine production
GO:0044409	0.0044	3.6496	2.0369	7	127	entry into host
GO:0051806	0.0044	3.6496	2.0369	7	127	entry into cell of other organism involved in symbiotic interaction
GO:0072604	0.0045	6.5426	0.6736	4	42	interleukin-6 secretion
GO:0050776	0.0045	2.3448	6.2937	14	405	regulation of immune response
GO:0002706	0.0046	3.6192	2.0529	7	128	regulation of lymphocyte mediated immunity
GO:0051896	0.0047	2.7952	3.769	10	235	regulation of protein kinase B signaling
GO:0071216	0.0047	2.9898	3.1756	9	198	cellular response to biotic stimulus
GO:0016192	0.0048	1.611	27.9867	42	1745	vesicle-mediated transport
GO:0050727	0.0049	2.3189	6.3511	14	396	regulation of inflammatory response
GO:0032675	0.005	3.5599	2.085	7	130	regulation of interleukin-6 production
GO:0006600	0.0051	24.7215	0.1123	2	7	creatine metabolic process
GO:0033239	0.0051	24.7215	0.1123	2	7	negative regulation of cellular amine metabolic process
GO:1901299	0.0051	24.7215	0.1123	2	7	negative regulation of hydrogen peroxide-mediated programmed cell death
GO:1903012	0.0051	24.7215	0.1123	2	7	positive regulation of bone development
GO:0001819	0.0052	2.3854	5.7315	13	363	positive regulation of cytokine production
GO:0043534	0.0054	3.1727	2.6623	8	166	blood vessel endothelial cell migration
GO:1901342	0.0055	2.2883	6.4313	14	401	regulation of vasculature development
GO:0010466	0.0056	2.9119	3.2558	9	203	negative regulation of peptidase activity
GO:0030834	0.0058	6.0628	0.7217	4	45	regulation of actin filament depolymerization
GO:0048584	0.006	1.5392	34.3057	49	2139	positive regulation of response to stimulus
GO:0140115	0.0064	8.8544	0.3849	3	24	export across plasma membrane
GO:0019249	0.0067	20.6	0.1283	2	8	lactate biosynthetic process
GO:0048680	0.0067	20.6	0.1283	2	8	positive regulation of axon regeneration
GO:1901678	0.0067	20.6	0.1283	2	8	iron coordination entity transport
GO:0043901	0.0071	3.0183	2.7906	8	174	negative regulation of multi-organism process
GO:0098754	0.0072	3.7439	1.7	6	106	detoxification
GO:0031343	0.0072	5.6483	0.7698	4	48	positive regulation of cell killing
GO:0070228	0.0072	5.6483	0.7698	4	48	regulation of lymphocyte apoptotic process
GO:1903900	0.0074	3.2902	2.2453	7	140	regulation of viral life cycle
GO:0038096	0.0075	4.3851	1.2189	5	76	Fc-gamma receptor signaling pathway involved in phagocytosis
GO:0002764	0.0078	2.0686	8.1153	16	506	immune response-regulating signaling pathway
GO:0030832	0.008	3.241	2.2774	7	142	regulation of actin filament length
GO:1901017	0.0081	8.0834	0.417	3	26	negative regulation of potassium ion transmembrane transporter activity
GO:1990776	0.0081	8.0834	0.417	3	26	response to angiotensin
GO:0008625	0.0083	4.2644	1.251	5	78	extrinsic apoptotic signaling pathway via death domain receptors
GO:0002043	0.0084	5.4021	0.8019	4	50	blood vessel endothelial cell proliferation involved in sprouting angiogenesis
GO:0008343	0.0086	17.656	0.1443	2	9	adult feeding behavior
GO:0002705	0.0086	3.599	1.7642	6	110	positive regulation of leukocyte mediated immunity
GO:0000302	0.0087	2.7003	3.4963	9	218	response to reactive oxygen species
GO:0007166	0.0088	1.4651	42.0361	57	2621	cell surface receptor signaling pathway
GO:0043281	0.0092	2.8781	2.919	8	182	regulation of cysteine-type endopeptidase activity involved in apoptotic process
GO:0014068	0.0092	4.1502	1.2831	5	80	positive regulation of phosphatidylinositol 3-kinase signaling
GO:2000117	0.0092	4.1502	1.2831	5	80	negative regulation of cysteine-type endopeptidase activity
GO:0043067	0.0097	1.5961	23.2714	35	1451	regulation of programmed cell death
GO:0001704	0.0097	3.4974	1.8123	6	113	formation of primary germ layer
GO:1901223	0.0099	7.4358	0.4491	3	28	negative regulation of NIK/NF-kappaB signaling

### Sheet: S7_HvsL_1000_BP_hypovar_genes
GOMFID	Pvalue	OddsRatio	ExpCount	Count	Size	Term
GO:0007606	0	3.487	7.6137	24	418	sensory perception of chemical stimulus
GO:0050911	0	3.806	6.1019	21	335	detection of chemical stimulus involved in sensory perception of smell
GO:0050906	0	3.3036	7.6501	23	420	detection of stimulus involved in sensory perception
GO:0009593	0	3.2839	7.3405	22	403	detection of chemical stimulus
GO:0002227	0	19.5672	0.3461	5	19	innate immune response in mucosa
GO:0019731	0.0001	10.2968	0.6922	6	38	antibacterial humoral response
GO:0051673	0.0002	40.8336	0.1275	3	7	membrane disruption in other organism
GO:0006959	0.0003	3.6227	3.5701	12	196	humoral immune response
GO:0002251	0.0003	9.7749	0.6011	5	33	organ or tissue specific immune response
GO:0061844	0.0003	7.3161	0.9289	6	51	antimicrobial humoral immune response mediated by antimicrobial peptide
GO:0044657	0.0003	Inf	0.0364	2	2	pore formation in membrane of other organism during symbiotic interaction
GO:0052043	0.0003	Inf	0.0364	2	2	modification by symbiont of host cellular component
GO:0052185	0.0003	Inf	0.0364	2	2	modification of structure of other organism involved in symbiotic interaction
GO:0052332	0.0003	Inf	0.0364	2	2	modification by organism of membrane in other organism involved in symbiotic interaction
GO:0050830	0.0006	5.3442	1.439	7	79	defense response to Gram-positive bacterium
GO:0010818	0.0007	11.4908	0.4189	4	23	T cell chemotaxis
GO:0050877	0.0009	1.8287	22.3675	38	1228	nervous system process
GO:0006749	0.0013	6.8372	0.8197	5	45	glutathione metabolic process
GO:0019518	0.0032	36.1741	0.0911	2	5	L-threonine catabolic process to glycine
GO:0031640	0.0032	5.4663	1.0018	5	55	killing of cells of other organism
GO:0032332	0.0047	10.2006	0.3461	3	19	positive regulation of chondrocyte differentiation
GO:0006566	0.0047	27.1289	0.1093	2	6	threonine metabolic process
GO:0051970	0.0047	27.1289	0.1093	2	6	negative regulation of transmission of nerve impulse
GO:2000110	0.0047	27.1289	0.1093	2	6	negative regulation of macrophage apoptotic process
GO:2000503	0.0047	27.1289	0.1093	2	6	positive regulation of natural killer cell chemotaxis
GO:0050832	0.0049	6.4152	0.6922	4	38	defense response to fungus
GO:0019835	0.0054	6.2315	0.7104	4	39	cytolysis
GO:1905523	0.0054	9.6	0.3643	3	20	positive regulation of macrophage migration
GO:0009617	0.006	1.9892	10.0362	19	551	response to bacterium
GO:0010517	0.007	4.4775	1.2022	5	66	regulation of phospholipase activity
GO:0042481	0.0071	8.5884	0.4007	3	22	regulation of odontogenesis
GO:1901687	0.0071	8.5884	0.4007	3	22	glutathione derivative biosynthetic process
GO:0044764	0.0089	5.3176	0.8197	4	45	multi-organism cellular process

### Sheet: S8_HvsL_1000_BP_hypovar_prom
GOMFID	Pvalue	OddsRatio	ExpCount	Count	Size	Term
GO:0019731	0	15.9386	0.4584	6	36	antibacterial humoral response
GO:0050877	0.0001	2.2476	15.7757	32	1239	nervous system process
GO:0044657	0.0002	Inf	0.0255	2	2	pore formation in membrane of other organism during symbiotic interaction
GO:0052043	0.0002	Inf	0.0255	2	2	modification by symbiont of host cellular component
GO:0052185	0.0002	Inf	0.0255	2	2	modification of structure of other organism involved in symbiotic interaction
GO:0052332	0.0002	Inf	0.0255	2	2	modification by organism of membrane in other organism involved in symbiotic interaction
GO:0007606	0.0005	2.9139	5.526	15	434	sensory perception of chemical stimulus
GO:0050906	0.0005	2.9067	5.5387	15	435	detection of stimulus involved in sensory perception
GO:0050911	0.0006	3.1144	4.4691	13	351	detection of chemical stimulus involved in sensory perception of smell
GO:0030520	0.0007	7.7644	0.713	5	56	intracellular estrogen receptor signaling pathway
GO:0031394	0.001	78.2816	0.0509	2	4	positive regulation of prostaglandin biosynthetic process
GO:0046952	0.001	78.2816	0.0509	2	4	ketone body catabolic process
GO:0051884	0.0016	52.1845	0.0637	2	5	regulation of timing of anagen
GO:0060304	0.0016	52.1845	0.0637	2	5	regulation of phosphatidylinositol dephosphorylation
GO:0002227	0.0017	14.7366	0.2419	3	19	innate immune response in mucosa
GO:0006566	0.0023	39.1359	0.0764	2	6	threonine metabolic process
GO:0009593	0.0029	2.5751	5.3477	13	420	detection of chemical stimulus
GO:0003081	0.003	11.7863	0.2929	3	23	regulation of systemic arterial blood pressure by renin-angiotensin
GO:0051673	0.0032	31.3068	0.0891	2	7	membrane disruption in other organism
GO:0086043	0.0032	31.3068	0.0891	2	7	bundle of His cell action potential
GO:0009154	0.0034	11.2244	0.3056	3	24	purine ribonucleotide catabolic process
GO:0019229	0.0037	6.8551	0.6366	4	50	regulation of vasoconstriction
GO:0061844	0.004	6.7088	0.6494	4	51	antimicrobial humoral immune response mediated by antimicrobial peptide
GO:0045924	0.0043	26.0874	0.1019	2	8	regulation of female receptivity
GO:0046951	0.0043	26.0874	0.1019	2	8	ketone body biosynthetic process
GO:0060054	0.0043	26.0874	0.1019	2	8	positive regulation of epithelial cell proliferation involved in wound healing
GO:0071676	0.0043	26.0874	0.1019	2	8	negative regulation of mononuclear cell migration
GO:0009913	0.0045	2.6649	4.3546	11	342	epidermal cell differentiation
GO:0044851	0.0055	22.3592	0.1146	2	9	hair cycle phase
GO:0048545	0.0056	2.5851	4.4819	11	352	response to steroid hormone
GO:0002003	0.0068	19.5631	0.1273	2	10	angiotensin maturation
GO:0006563	0.0068	19.5631	0.1273	2	10	L-serine metabolic process
GO:0060088	0.0068	19.5631	0.1273	2	10	auditory receptor cell stereocilium organization
GO:0032504	0.0071	2.004	9.4985	18	746	multicellular organism reproduction
GO:0031424	0.0073	3.003	2.8012	8	220	keratinization
GO:0002251	0.0077	8.124	0.4074	3	32	organ or tissue specific immune response
GO:0002024	0.0082	17.3883	0.1401	2	11	diet induced thermogenesis
GO:2001279	0.0082	17.3883	0.1401	2	11	regulation of unsaturated fatty acid biosynthetic process
GO:0007186	0.0085	1.8362	12.7071	22	998	G protein-coupled receptor signaling pathway
GO:0045834	0.0088	3.5722	1.7698	6	139	positive regulation of lipid metabolic process
GO:0050805	0.0089	5.251	0.8149	4	64	negative regulation of synaptic transmission
GO:0007342	0.0098	15.6485	0.1528	2	12	fusion of sperm to egg plasma membrane involved in single fertilization
GO:0046415	0.0098	15.6485	0.1528	2	12	urate metabolic process
